# Intracellular and extracellular dynamics of herpes simplex virus 1 DNA and infectious particles in epithelial and neuronal cells

**DOI:** 10.1101/2025.05.13.653775

**Authors:** Shadisadat Esmaeili, David A. Swan, Keith R. Jerome, Joshua T. Schiffer, Marius Walter

## Abstract

Herpes simplex virus 1 (HSV-1) infection of epithelial cells is lytic, while infection of neurons typically results in long-term latency. However, the rates at which HSV-1 replicates and spreads in epithelial cells versus neurons under low and high multiplicity of infection (MOI) conditions remain undefined. Identifying these rates requires the application of mathematical models to carefully designed viral kinetic experiments. It is also critical to differentiate the dynamics of infectious viral particles versus viral DNA, as both quantities are routinely measured in *in vitro* experiments and human studies using plaque assays and polymerase chain reactions, respectively. Here, we developed mechanistic mathematical models to describe HSV-1 dynamics after infection of epithelial Vero cells and neuronal N2A cells, at high (3) and low (0.01) MOI. Our model recapitulates the dynamics of cell-free and cell-associated viral DNA and plaque-forming units (PFU). In epithelial cells, the model describes a pre-productive eclipse phase with a mean duration of 10.9 and 12.8 hours prior to HSV DNA replication and PFU production, respectively. Cells exited the eclipse phase as early and late as 2.5 and 32 hours, respectively. Infected cells produced a single PFU for every 224 HSV DNA genomes. PFU egressed at a constant rate, whereas the HSV DNA egress rate increased over time, before saturating at a 15 times higher rate. Under low relative to high MOI conditions, Vero cells spent 7 hours longer in the eclipse phase, had a 12-hour delay prior to egress, and had a longer mean duration of productive infection (14 versus 3.5-hour half-life). Secondary epithelial cell infection in low MOI experiments was overwhelmingly due to cell-to-cell viral spread and originated from a small number of early-producer cells. Neuronal cells produced viruses at a 5-fold lower rate and had a longer (mean: 42 hours) and more variable eclipse phase, with some neurons remaining in eclipse for more than a week. Our results highlighted large differences in HSV egress rates, as well as infected cell eclipse phase duration and death rates, in epithelial cells versus neurons during low and high MOI infection. The observed viral dynamics in neurons reflect a balance between active replication and latency.
