## Supplementary Table S1 for "Intracellular and extracellular dynamics of herpes simplex virus 1 DNA and infectious particles in epithelial and neuronal cells"

### Sheet: Vero  
Sample ID	time	replicate	MOI	Sup/Cell	qPCR count	PFU (plaque assay)
1	1	1	3	Sup	1133265
2	1	2	3	Sup	891620
3	1	3	3	Sup	681055
4	3	1	3	Sup	3112365
5	3	2	3	Sup	3711650
6	3	3	3	Sup	3538525
7	6	1	3	Sup	6839020	4100
8	6	2	3	Sup	5866835	1800
9	6	3	3	Sup	6418355	2200
10	9	1	3	Sup	9588685
11	9	2	3	Sup	10947615
12	9	3	3	Sup	9551655
13	12	1	3	Sup	25695970	22500
14	12	2	3	Sup	15698190	13000
15	12	3	3	Sup	25682615	10000
16	24	1	3	Sup	161210825	455000
17	24	2	3	Sup	158365500	445000
18	24	3	3	Sup	155290700	390000
19	33	1	3	Sup	2498800500
20	33	2	3	Sup	1285590250
21	33	3	3	Sup	878851250
22	1	1	3	Cell	34300890
23	1	2	3	Cell	20095695
24	1	3	3	Cell	22225410
25	3	1	3	Cell	21382690
26	3	2	3	Cell	27396675
27	3	3	3	Cell	17136925
28	6	1	3	Cell	35725585	3450
29	6	2	3	Cell	49848005	3600
30	6	3	3	Cell	48296655	2850
31	9	1	3	Cell	667668875
32	9	2	3	Cell	272729090
33	9	3	3	Cell	231207450
34	12	1	3	Cell	1824941750	2200000
35	12	2	3	Cell	2178598250	1500000
36	12	3	3	Cell	1745937625	1700000
37	24	1	3	Cell	4514834500	21500000
38	24	2	3	Cell	4467212500	14500000
39	24	3	3	Cell	6445235000	20500000
40	54	1	0.01	Sup	438858000
41	54	2	0.01	Sup	318156500
42	54	3	0.01	Sup	384749030
43	1	1	0.01	Sup	9480
44	1	2	0.01	Sup	3650
45	1	3	0.01	Sup	4115
46	3	1	0.01	Sup	7180
47	3	2	0.01	Sup	33355
48	3	3	0.01	Sup	27025
49	6	1	0.01	Sup	24510
50	6	2	0.01	Sup	32555
51	6	3	0.01	Sup	28855
52	9	1	0.01	Sup	35910
53	9	2	0.01	Sup	73965
54	9	3	0.01	Sup	29650
55	12	1	0.01	Sup	52460
56	12	2	0.01	Sup	131825
57	12	3	0.01	Sup	31865
58	24	1	0.01	Sup	202110
59	24	2	0.01	Sup	222855
60	24	3	0.01	Sup	157445
61	33	1	0.01	Sup	25201290
62	33	2	0.01	Sup	29356965
63	33	3	0.01	Sup	24612605
64	48	1	0.01	Sup	354306905
65	48	2	0.01	Sup	282072810
66	48	3	0.01	Sup	289709655
67	60	1	0.01	Sup	648991560
68	60	2	0.01	Sup	881651500
69	60	3	0.01	Sup	906818000
70	72	1	0.01	Sup	2678679250
71	72	2	0.01	Sup	1827082750
72	72	3	0.01	Sup	2074294625
73	1	1	0.01	Cell	271025
74	1	2	0.01	Cell	123725
75	1	3	0.01	Cell	116720
76	6	1	0.01	Cell	103870
77	6	2	0.01	Cell	148425
78	6	3	0.01	Cell	160070
79	12	1	0.01	Cell	7162910
80	12	2	0.01	Cell	1891565
81	12	3	0.01	Cell	2086295
82	24	1	0.01	Cell	448704250
83	24	2	0.01	Cell	504310530
84	24	3	0.01	Cell	541917000
85	33	1	0.01	Cell	4711723000
86	33	2	0.01	Cell	5147039000
87	33	3	0.01	Cell	4938484500
88	48	1	0.01	Cell	12315522000
89	48	2	0.01	Cell	15745877000
90	48	3	0.01	Cell	12123836000
91	60	1	0.01	Cell	17097782000
92	60	2	0.01	Cell	19673934000
93	60	3	0.01	Cell	24227300000
94	72	1	0.01	Cell	15696262000
95	72	2	0.01	Cell	16723393000
96	72	3	0.01	Cell	15281569000

### Sheet: N2A
Sample ID	time	replicate	MOI	Sup/Cell		qPCR count
15	1	1	3	Cell		1813995
16	1	2	3	Cell		3528689
17	6	1	3	Cell		3223059
18	6	2	3	Cell		2.46662e+07
19	12	1	3	Cell		248098750
20	12	2	3	Cell		2.427e+07
21	24	1	3	Cell		308255800
22	24	2	3	Cell		595847950
23	30	1	3	Cell		764669750
24	30	2	3	Cell		938558900
25	36	1	3	Cell		634264750
26	36	2	3	Cell		4548430000
27	48	1	3	Cell		830365500
28	48	2	3	Cell		4828892000
82	60	1	3	Cell		1185860700
83	60	2	3	Cell		1230697600
1	1	1	3	Sup		166026
2	1	2	3	Sup		528004
3	6	1	3	Sup		4.39372e+06
4	6	2	3	Sup		5.58486e+06
5	12	1	3	Sup		665774
6	12	2	3	Sup		6.77987e+06
7	24	1	3	Sup		27925859
8	24	2	3	Sup		2.27663e+07
9	30	1	3	Sup		54743725
10	30	2	3	Sup		54495356
11	36	1	3	Sup		55621956
12	36	2	3	Sup		6.35657e+07
13	48	1	3	Sup		230077050
14	48	2	3	Sup		209493450
80	60	1	3	Sup		637287600
81	60	2	3	Sup		306911725
54	1	1	0.1	Cell		109270
55	1	2	0.1	Cell		149400
56	6	1	0.1	Cell		557788
57	6	2	0.1	Cell		683795
58	12	1	0.1	Cell		3.54257e+06
59	12	2	0.1	Cell		3.30946e+06
60	24	1	0.1	Cell		3.65039e+06
61	24	2	0.1	Cell		3.74298e+06
62	30	1	0.1	Cell		1.27147e+07
63	30	2	0.1	Cell		17031823
64	36	1	0.1	Cell		3.70891e+07
65	36	2	0.1	Cell		1.32017e+08
66	48	1	0.1	Cell		1.44714e+08
67	48	2	0.1	Cell		192312700
68	60	1	0.1	Cell		3.294e+07
69	60	2	0.1	Cell		466469400
70	72	1	0.1	Cell		46176925
71	72	2	0.1	Cell		521644700
72	84	1	0.1	Cell		1663064800
73	84	2	0.1	Cell		1.06149e+08
74	96	1	0.1	Cell		1674739700
75	96	2	0.1	Cell		1.43597e+08
76	108	1	0.1	Cell		3711647600
77	108	2	0.1	Cell		5437772800
78	122	1	0.1	Cell		1493676400
79	122	2	0.1	Cell		715590900
87	146	1	0.1	Cell		853608400
88	146	2	0.1	Cell		837163600
29	1	1	0.1	Sup		6839
30	1	2	0.1	Sup		7111
31	6	1	0.1	Sup		89480
32	6	2	0.1	Sup		143038
33	12	1	0.1	Sup		183488
34	12	2	0.1	Sup		221747
35	24	1	0.1	Sup		528782
36	24	2	0.1	Sup		1.37361e+06
37	30	1	0.1	Sup		1622509
38	30	2	0.1	Sup		1037711
39	36	1	0.1	Sup		1350538
40	36	2	0.1	Sup		1711605
41	48	1	0.1	Sup		7.71073e+06
42	48	2	0.1	Sup		7.39171e+06
43	60	1	0.1	Sup		13449570
44	60	2	0.1	Sup		10406742
45	72	1	0.1	Sup		15244703
46	72	2	0.1	Sup		1.08372e+07
47	84	1	0.1	Sup		9671723
48	84	2	0.1	Sup		7962663
49	96	1	0.1	Sup		2.09857e+07
50	96	2	0.1	Sup		1.3896e+07
51	108	1	0.1	Sup		78897025
52	108	2	0.1	Sup		166696450
53	122	1	0.1	Sup		1.41689e+08
84	122	2	0.1	Sup		1.49119e+08
85	146	1	0.1	Sup		554275100
86	146	2	0.1	Sup		627571750
